# A universal preservation protocol for multi-omic and histological analysis of kidney tissue

**DOI:** 10.1101/2023.08.16.553482

**Authors:** Sydney E. Gies, Sonja Hänzelmann, Dominik Kylies, Simon Lagies, Moritz Lassé, Fabian Hausmann, Robin Khatri, Manuela Poets, Tianran Zhang, Shun Lu, Shuya Liu, Silvia Chilla, Ilka Edenhofer, Jan Czogalla, Fabian Braun, Bernd Kammerer, Markus M. Rinschen, Victor G. Puelles, Stefan Bonn, Maja T. Lindenmeyer, Tobias B. Huber

## Abstract

Biobanking of tissue from clinically obtained kidney biopsies for later use with multi-omic and imaging techniques is an inevitable step to overcome the need of disease model systems and towards translational medicine. Hence, collection protocols ensuring integration into daily clinical routines using preservation media not requiring liquid nitrogen but instantly preserving kidney tissue for clinical and scientific analyses are of paramount importance. Thus, we modified a robust single nucleus dissociation protocol for kidney tissue stored snap frozen or in the preservation media RNA*later* and CellCover. Using porcine kidney tissue as surrogate for human kidney tissue, we conducted single nucleus RNA sequencing with the Chromium 10X Genomics platform. The resulting data sets from each storage condition were analyzed to identify any potential variations in transcriptomic profiles. Furthermore, we assessed the suitability of the preservation media for additional analysis techniques (proteomics, metabolomics) and the preservation of tissue architecture for histopathological examination including immunofluorescence staining. In this study, we show that in daily clinical routines the RNA*later* facilitates the collection of highly preserved kidney biopsies and enables further analysis with cutting-edge techniques like single nucleus RNA sequencing, proteomics, and histopathological evaluation. Only metabolome analysis is currently restricted to snap frozen tissue. This work will contribute to build tissue biobanks with well-defined cohorts of the respective kidney disease that can be deeply molecularly characterized, opening new horizons for the identification of unique cells, pathways and biomarkers for the prevention, early identification, and targeted therapy of kidney diseases.
