## Supplementary material for "A universal preservation protocol for multi-omic and histological analysis of kidney tissue": Suppl Tab. 2

### Sheet: Tabelle1
		Estimated number of cells	Total genes detected	Median genes per cell	Total number of reads	Mean reads per cell	Valid UMIs (%)	Q30 in barcode (%)	Q30 in RNA reads (%)	Q30 in UMI (%)
L2A	snap frozen 1	7179	26273	2110	218078014	30377	100	96.1	91.5	94.6
C2	snap frozen 2	14135	25739	1962	219443068	15525	99,9	95	91.1	93.1
C3	snap frozen 3	11709	27256	2995	709444575	60590	100	96.8	92.4	95.1
N6000	RNAlater 1	8070	27364	2986	448465937	55572	99,9	97.6	92.1	97.8
SG25	RNAlater 2	8690	27176	2510	208116769	23949	99,9	95	92	93.4
PigCC	CellCover	7396	26249	1964	205374948	27768	100,0	93.4	90	88.6
		9529.83	26676.2	2421.17	3.34821e+08	35630.2	100	95.65	91.5167	93.7667
		11007.7	26422.7	2355.67	3.82322e+08	35497.3
		8380		2748	328291353	39760.5
