## Supplementary material for "A universal preservation protocol for multi-omic and histological analysis of kidney tissue": Suppl Tab. 3

### Sheet: Tabelle2
		Estimated number of cells	Total genes detected	Median genes per cell	Total number of reads	Mean reads per cell	Valid UMIs (%)	Q30 in barcode (%)	Q30 in RNA reads (%)	Q30 in UMI (%)
	Tumornephrectate 1	16599	33464	773	460897655	27767	100	96.6	92.7	94.6
	Tumornephrectate 2	15289	34657	1114	314943647	20599	100	92.9	89	88.3
	Transplant biopsy	11313	34937	2057	388842867	34371	100	95.5	89.4	92.1
	Average_all	14400.3	34352.7	1314.67	3.88228e+08	27579	100	95	90.3667	91.6667
	Average_Tumornephrectates	15944	34060.5	943.5	387920651	24183	100	94.75	90.85	91.45
